# BBSome-dependent ciliary Hedgehog signaling governs cell fate in the white adipose tissue

**DOI:** 10.1101/2024.01.25.576526

**Authors:** Katharina Sieckmann, Nora Winnerling, Dalila Juliana Silva Ribeiro, Ronja Kardinal, Lisa Maria Steinheuer, Geza Schermann, Christina Klausen, Nelli Blank-Stein, Jonas Schulte-Schrepping, Collins Osei-Sarpong, Matthias Becker, Lorenzo Bonaguro, Marc Beyer, Kevin Thurley, Helen Louise May-Simera, Jelena Zurkovic, Christoph Thiele, Carmen Ruiz de Almodovar, Elvira Mass, Dagmar Wachten

## Abstract

The primary cilium has emerged as critical in regulating whole-body energy metabolism, as reflected in the Bardet-Biedl syndrome (BBS), where primary cilia dysfunction leads to obesity due to hyperphagia and white adipose tissue (WAT) remodeling. The regulation of cell fate and differentiation of adipocyte precursor cells (APCs) is key to maintaining WAT homeostasis during obesity. Using mice that recapitulated the BBS patient phenotype (*Bbs8*^−/−^), we demonstrate that primary cilia dysfunction reduces the stem-cell-like P1 APC subpopulation by inducing a phenotypic switch into a fibrogenic progenitor state, characterized by extracellular matrix (ECM) remodeling and upregulation of CD9. Single-cell RNA sequencing revealed a direct transition of stem-cell-like P1 cells into fibrogenic progenitors, bypassing the committed P2 cells. Ectopic ciliary Hedgehog signaling upon loss of BBS8 emerged as a central driver of the molecular changes in *Bbs8*^−/−^ APCs, altering differentiation into adipocytes and lipid uptake. These findings unravel a novel role for primary cilia in governing APC fate, determining the delicate balance between adipogenesis and fibrogenesis. The identified molecular mechanisms provide insights into potential therapeutic targets for obesity.
