## Supplementary material for "BBSome-dependent ciliary Hedgehog signaling governs cell fate in the white adipose tissue": Table S2

### Sheet: Tabelle1
	p_val	avg_log2FC	pct.1	pct.2	p_val_adj	cluster	gene
1	0	1.30782	0.625	0.112	0	APC P1	C3
2	0	1.27783	0.625	0.122	0	APC P1	Fbn1
3	0	1.27744	0.468	0.04	0	APC P1	Pi16
4	0	1.23984	0.581	0.098	0	APC P1	Igfbp6
5	0	1.02577	0.331	0.018	0	APC P1	Sema3c
6	0	1.2117	0.642	0.154	0	APC P2	Postn
7	0	1.18123	0.655	0.155	0	APC P2	Col5a2
8	0	1.12246	0.592	0.134	0	APC P2	Col4a1
9	0	1.10082	0.582	0.147	0	APC P2	Lpl
10	0	1.08111	0.757	0.237	0	APC P2	Col1a1
11	7.67769e-186	0.901328	0.258	0.014	1.12271e-181	APC P3	Igfbp3
12	2.79966e-181	0.866414	0.282	0.018	4.09394e-177	APC P3	Fbln1
13	3.96817e-200	0.856432	0.241	0.011	5.80265e-196	APC P3	Inmt
14	6.61958e-180	0.837382	0.244	0.013	9.67981e-176	APC P3	Mgp
15	1.14541e-204	0.799704	0.241	0.01	1.67494e-200	APC P3	Gdf10
16	1.08731e-215	0.711171	0.904	0.468	1.58998e-211	Fibroblasts	Col3a1
17	1.71326e-142	0.629012	0.781	0.411	2.5053e-138	Fibroblasts	Col1a2
18	1.17734e-41	0.389534	0.314	0.183	1.72162e-37	Fibroblasts	Postn
19	1.29683e-51	0.389168	0.585	0.386	1.89636e-47	Fibroblasts	Sparc
20	2.69445e-42	0.374907	0.437	0.276	3.9401e-38	Fibroblasts	Dcn
21	0	1.16257	0.518	0.093	0	T cells	Trbc2
22	2.39065e-253	0.792071	0.253	0.025	3.49585e-249	T cells	Tcf7
23	1.48864e-208	0.754999	0.25	0.032	2.17684e-204	T cells	Trac
24	8.24662e-204	0.738327	0.231	0.028	1.2059e-199	T cells	Il7r
25	6.85877e-230	-1.50266	0.115	0.608	1.00296e-225	T cells	Col3a1
26	0	1.29031	0.611	0.118	0	B cells	Igkc
27	0	1.16825	0.568	0.121	0	B cells	Ighm
28	0	1.08933	0.419	0.062	0	B cells	Ighd
29	0	1.06307	0.407	0.057	0	B cells	Cd79b
30	0	1.00249	0.843	0.336	0	B cells	H2-Ab1
31	2.55855e-269	1.7793	0.549	0.014	3.74137e-265	Dendritic Cells	Ccl5
32	1.22331e-208	1.64325	0.577	0.021	1.78885e-204	Dendritic Cells	Fscn1
33	5.38438e-264	1.00522	0.282	0.003	7.87358e-260	Dendritic Cells	H2-M2
34	2.33216e-300	0.980441	0.282	0.002	3.41032e-296	Dendritic Cells	Ccl22
35	1.68644e-213	0.933459	0.254	0.003	2.46608e-209	Dendritic Cells	Serpinb6b
36	0	1.54885	0.671	0.069	0	Macrophages	C1qb
37	0	1.51342	0.603	0.049	0	Macrophages	F13a1
38	0	1.48339	0.572	0.047	0	Macrophages	Mrc1
39	0	1.46274	0.574	0.047	0	Macrophages	C1qa
40	0	1.401	0.79	0.188	0	Macrophages	Selenop
41	2.0786e-43	-0.383913	0.377	0.503	3.03954e-39	Macrophages 2	Col1a2
42	1.91426e-31	-0.419682	0.19	0.328	2.79923e-27	Macrophages 2	Dcn
43	3.58429e-41	-0.421222	0.293	0.449	5.24131e-37	Macrophages 2	Sparc
44	4.38928e-31	-0.434175	0.118	0.249	6.41845e-27	Macrophages 2	Fstl1
45	7.48428e-33	-0.43564	0.177	0.317	1.09443e-28	Macrophages 2	Col1a1
46	8.24584e-239	1.42738	0.741	0.179	1.20579e-234	Monocytes	Lyz2
47	6.55039e-296	1.29788	0.41	0.034	9.57864e-292	Monocytes	Lyz1
48	0	1.09889	0.368	0.021	0	Monocytes	Ccr2
49	0	1.09716	0.373	0.023	0	Monocytes	Mpeg1
50	4.53957e-233	0.69988	0.195	0.007	6.63821e-229	Monocytes	Ear2
51	0	1.69784	0.826	0.118	0	Endothelial cells	Cd36
52	0	1.55892	0.583	0.028	0	Endothelial cells	Ptprb
53	0	1.557	0.602	0.039	0	Endothelial cells	Mgll
54	0	1.55187	0.9	0.205	0	Endothelial cells	Fabp4
55	0	1.49932	0.554	0.051	0	Endothelial cells	Aqp1
56	2.02922e-131	1.03353	0.675	0.215	2.96733e-127	Pericytes	Fabp4
57	6.55746e-187	0.942358	0.274	0.025	9.58898e-183	Pericytes	Rgs5
58	1.61947e-95	0.912132	0.473	0.134	2.36815e-91	Pericytes	Cd36
59	2.29941e-184	0.723003	0.178	0.009	3.36243e-180	Pericytes	Myh11
60	2.64632e-130	0.568634	0.14	0.008	3.86972e-126	Pericytes	Acta2
61	0	1.71551	0.674	0.023	0	Mitotic-Cell cycle	Mki67
62	0	1.59746	0.626	0.017	0	Mitotic-Cell cycle	Top2a
63	7.80003e-245	0.795202	0.235	0.005	1.1406e-240	Mitotic-Cell cycle	Cenpf
64	1.19665e-190	0.684898	0.209	0.005	1.74986e-186	Mitotic-Cell cycle	Tpx2
65	2.49191e-183	0.596501	0.166	0.003	3.64392e-179	Mitotic-Cell cycle	Ube2c
